# Identification of a parasitic symbiosis between respiratory metabolisms in the biogeochemical chlorine cycle

**DOI:** 10.1101/781625

**Authors:** Tyler P. Barnum, Yiwei Cheng, Kaisle A. Hill, Lauren N. Lucas, Hans K. Carlson, John D. Coates

## Abstract

A key step in the chlorine cycle is the reduction of perchlorate (ClO_4_^-^) and chlorate (ClO_3_^-^) to chloride by microbial respiratory pathways. Perchlorate-reducing bacteria and chlorate-reducing bacteria differ in that the latter cannot use perchlorate, the most oxidized chlorine compound. However, a recent study identified a bacterium with the chlorate reduction pathway dominating a community provided only perchlorate. Here we confirm a metabolic interaction between perchlorate- and chlorate-reducing bacteria and define its mechanism. Perchlorate-reducing bacteria supported the growth of chlorate-reducing bacteria to up to 90% of total cells in communities and co-cultures. Chlorate-reducing bacteria required the gene for chlorate reductase to grow in co-culture with perchlorate-reducing bacteria, demonstrating that chlorate is responsible for the interaction, not the subsequent intermediates chlorite and oxygen. Modeling of the interaction suggested that cells specialized for chlorate reduction have a competitive advantage for consuming chlorate produced from perchlorate, especially at high concentrations of perchlorate, because perchlorate and chlorate compete for a single enzyme in perchlorate-reducing cells. We conclude that perchlorate-reducing bacteria inadvertently support large populations of chlorate-reducing bacteria in a parasitic relationship through the release of the intermediate chlorate. An implication of these findings is that undetected chlorate-reducing bacteria have likely negatively impacted efforts to bioremediate perchlorate pollution for decades.
