## Supplementary material for "Identification of a parasitic symbiosis between respiratory metabolisms in the biogeochemical chlorine cycle": Table S1

### Sheet: Sheet1
Organism	Genotype	Plasmid	Marker	Strain ID	Description	Strain Source	Reference	Electron acceptor(s) provided	Cultivation Medium	% NaCl	pH	T (°C)
Denitromonas halophilus B5	WT	none	none	B5	Perchlorate reducer	Isolated w/o enrichment from SF Bay	Present study	Perchlorate	Marine defined medium	1	7.2	30
Denitromonas halophilus SFB-1	WT	none	none	SFB-1	Perchlorate reducer	Isolated by this lab	Carlstrom et. al 2016	Perchlorate, chlorate	Marine defined medium	1	7.2	30
Denitromonas halophilus SFB-2	WT	none	none	SFB-2	Perchlorate reducer	Isolated by this lab	Carlstrom et. al 2016	Perchlorate	Marine defined medium	1	7.2	30
Denitromonas halophilus SFB-3	WT	none	none	SFB-3	Perchlorate reducer	Isolated by this lab	Carlstrom et. al 2016	Perchlorate	Marine defined medium	3	7.2	30
Sedimenticola selenatireducens BK-1	WT	none	none	BK-1	Perchlorate reducer	Isolated by this lab	Carlstrom et. al 2016	Perchlorate	Marine defined medium	1	7.2	30
Sedimenticola selenatireducens BK-2	WT	none	none	BK-2	Perchlorate reducer	Isolated by this lab	Carlstrom et. al 2016	Perchlorate	Marine defined medium	3	7.2	30
Azoarcus marinus PHD	WT	none	none	PHD	Chlorate reducer	Isolated by this lab	Carlstrom et. al 2016	Chlorate, oxygen	Marine defined medium	1	7.2	30
Marinobacter vinifirmus UCB	WT	none	none	UCB	Chlorate reducer	Isolated by this lab	Carlstrom et. al 2016	Chlorate, oxygen	Marine defined medium	1	7.2	30
Pseudomonas stutzeri CAL	WT	none	none	CAL	Chlorate reducer	Isolated by this lab	Carlstrom et. al 2016	Chlorate, oxygen	Marine defined medium	1	7.2	30
Dechlorobacter hydrogenophilus LT-1	WT	none	none	LT-1	Perchlorate reducer	Isolated by this lab	Thrash et. al 2010	Perchlorate, chlorate	Freshwater defined medium	0	7.2	30
Propionivibrio militaris MP	WT	none	none	MP	Perchlorate reducer	Isolated by this lab	Thrash et. al 2010	Perchlorate, chlorate	Freshwater defined medium	0	7.2	30
Dechloromonas agitata CKB	WT	none	none	CKB	Perchlorate reducer	Isolated by this lab	Bruce et. al 1999	Perchlorate, chlorate	Freshwater defined medium	0	7.2	30
Azospira suillum PS	WT	none	none	PS	Perchlorate reducer	ATCC BAA-33 / DSMZ 13638	Achenbach et. al 2001	Perchlorate, chlorate, oxygen	Freshwater defined medium	0	7.2	30
Pseudomonas stutzeri PDA	WT	none	none	PDA	Chlorate reducer	Bruce Logan, Penn State University	Logan et. al 2001	Chlorate, oxygen	Freshwater defined medium	0	7.2	30
Pseudomonas stutzeri PDA	ΔclrA	none	none	ICC286	Chlorate reductase deletion	Constructed previously by this lab	Clark et al. 2016	Oxygen	Freshwater defined medium	0	7.2	30
Pseudomonas stutzeri PDA	Δcld	none	none	ICC283	Chlorite dismutase deletion	Constructed previously by this lab	Clark et al. 2016	Oxygen	Freshwater defined medium	0	7.2	30
Pseudomonas stutzeri PDA	Δcld ΔclrA	none	none		Chlorate reductase and chlorite dismutase deletion	Present study	Present study	Oxygen	Freshwater defined medium	0	7.2	30
Escherichia coli WM3064	WT	none	DAP-	WM3064	Conjugative strain, DAP auxotroph	W. Metcalf, University of Illinois at Urbana Champaign	n.d.	Oxygen	Lysogeny broth (LB) medium	0	7.2	30
Escherichia coli WM3064	WT	pICC72	Km+ DAP-	ICC276	Plasmid carries vector for deleting cld in PDA	Constructed previously by this lab	Clark et al. 2016	Oxygen	Lysogeny broth (LB) medium	0	7.2	30
