## Supplementary material for "Identification of a parasitic symbiosis between respiratory metabolisms in the biogeochemical chlorine cycle": Table S2

### Sheet: Sheet1
# Primers were checked against the following genomes using the NCBI BLAST Primer Specificity Check
Primer(s) checked against	Genome	Genome NCBI taxid	Reason
clrA1	Sedimenticola selenatireducens	191960	Contains close homolog of clrA1
clrA1	Diaphorobacter sp. J5-51	680496	Contains close homolog of clrA1
clrA1	Thauera selenatis	33058	Contains close homolog of clrA1
clrA2	Marinobacter salexigens	1925763	Contains close homolog of clrA2
clrA2	Halomonas halodenitrificans	28252	Contains close homolog of clrA2
clrA2	Marinobacter aromaticivorans	1494078	Contains close homolog of clrA2
clrA2	Marinospirillum minutulum	64974	Contains close homolog of clrA2
clrA2	Pseudomonas litoralis	797277	Contains close homolog of clrA2
clrA2	Oceanimonas sp. 102-Na3	2059724	Contains close homolog of clrA2
clrA2	Salipiger thiooxidans	282683	Contains close homolog of clrA2
clrA2	Tropicimonas isoalkanivorans	441112	Contains close homolog of clrA2
clrA2	Rhodovulum sulfidophilum	35806	Contains close homolog of clrA2
clrA2	Halomonas jeotgali	553386	Contains close homolog of clrA2
clrA1 + clrA2	Azospira oryzae PS	640081	Potential co-culture partner
clrA1 + clrA2	Dechloromonas aromatica RCB	159087	Potential co-culture partner
clrA1 + clrA2	Dechlorobacter hydrogenophilus	203534	Potential co-culture partner
clrA1 + clrA2	Propionivibrio militaris	548156	Potential co-culture partner
clrA1 + clrA2	Magnetospirillum bellicus	425942	Potential co-culture partner
clrA1 + clrA2	Arcobacter sp.	1872629	Potential co-culture partner
clrA1 + clrA2	Sulfurimonas sp.	2022749	Potential co-culture partner
clrA1 + clrA2	Marinobacter sp. P4B1	1119533	Potential co-culture partner
