## Supplementary material for "Identification of a parasitic symbiosis between respiratory metabolisms in the biogeochemical chlorine cycle": Table S3

### Sheet: Sheet1
Type	ID	Target gene	Target organism	Sequence	Product (bp)	Reference	Description
qPCR	F_clrA1_1166	clrA1	Various	TGCATCCTTCCGTTGTACGC	145	Present study	Specific to clrA1
qPCR	R_clrA1_1310	clrA1	Various	TGGCCGATCAGGGTCAGAAT	145	Present study	Specific to clrA1
qPCR	F_clrA2_1238	clrA2	Various	ATATTGTGCGCCAGGAAGCC	141	Present study	Specific to clrA2
qPCR	R_clrA2_1378	clrA2	Various	CACCATGTCCAGTCAGTGCC	141	Present study	Specific to clrA2
qPCR	F_PDA_530	16S ribosomal RNA, PsPDA_01539	Pseudomonas stutzeri PDA	AGGGTGCAAGCGTTAATCGG	126	Present study	Specific to Pseudomonas stutzeri 16S rRNA
qPCR	R_PDA_655	16S ribosomal RNA, PsPDA_01539	Pseudomonas stutzeri PDA	CTGCCATACTCTAGCTCGCC	126	Present study	Specific to Pseudomonas stutzeri 16S rRNA
qPCR	F_PS_480	16S ribosomal RNA, AsPS_01322	Azospira suillum PS	ACCCGCATAAGAAGCACCG	119	Present study	Specific to Azospira suillum 16S rRNA
qPCR	R_PS_598	16S ribosomal RNA, AsPS_01322	Azospira suillum PS	ACGTCTGTCTTACGAAACCGC	119	Present study	Specific to Azospira suillum 16S rRNA
Deletion	PDA_cld_a	cld	Pseudomonas stutzeri PDA	GNNACTAGTAGGAAGTCTGGAGCGATCTG		Clark et. al 2016	Upstream homology region (ab) for homologous recombination
Deletion	PDA_cld_b	cld	Pseudomonas stutzeri PDA	GNNGGATCCAGACGTGATAAAGGCGCTTG		Clark et. al 2016	Upstream homology region (ab) for homologous recombination
Deletion	PDA_cld_c	cld	Pseudomonas stutzeri PDA	GNNGGATCCTTGAAACTGCGAATCGACAT		Clark et. al 2016	Downstream homology region (cd) for homologous recombination
Deletion	PDA_cld_d	cld	Pseudomonas stutzeri PDA	GNNGAGCTCGGCCTGCAACGTTCCTAATA		Clark et. al 2016	Downstream homology region (cd) for homologous recombination
