## Supplementary material for "Identification of a parasitic symbiosis between respiratory metabolisms in the biogeochemical chlorine cycle": Table S4

### Sheet: Sheet1
Genome/MAG	Culture	Culture type	Bin ID	Relative abundance (%)	Total length (bp)	# Contigs	N50 (bp)	GC content (%)	Completeness (%)	Contamination (%)	Strain Heterogeneity (%)	pcrA1	pcrA2	clrA1	clrA2	pcld	ccld	ctaD	ctaC	ctaE	ccoO	cydA	cydB	ctaDCE/ccoNO/cydAB	Metabolism	SRA Accession	NCBI Accession	Read length (bp)	Sequencing Platform	Sequencing Center
Sedimenticola selenatireducens BK-1	BK-1	Axenic	BK-1_1	100	4032574	42	227028	49.8396	99.94	0.61	0	1	0	0	0	1	0	1	1	1	1	0	0	1	Perchlorate reduction	TBD	TBD	100	Illumin Hiseq4000	qB3
Denitromonas halophilus SFB-1	SFB-1	Axenic	SFB-1	100	4416963	40	219203	63.7096	99.59	0.28	100	1	0	0	0	1	0	1	1	1	1	1	1	1	Perchlorate reduction	TBD	TBD	150	Illumina MiSeq V2	Adam Arkin Laboratory
Denitromonas halophilus SFB-2	SFB-2	Axenic	SFB-2	100	4415986	40	219203	63.7146	99.59	0.28	100	1	0	0	0	1	0	1	1	1	1	1	1	1	Perchlorate reduction	TBD	TBD	150	Illumina MiSeq V2	Adam Arkin Laboratory
Denitromonas halophilus SFB-3	SFB-3	Axenic	SFB-3	100	4393467	34	245517	63.3931	99.59	0.1	0	1	0	0	0	1	0	1	1	1	1	1	1	1	Perchlorate reduction	TBD	TBD	150	Illumina MiSeq V2	Adam Arkin Laboratory
Denitromonas halophilus B5	B5	Mixed	B5_1	97.3202	4432919	46	176172	63.5767	99.59	0.1	0	1	0	0	0	1	0	1	1	1	1	1	1	1	Perchlorate reduction	TBD	TBD	100	Illumin Hiseq4000	qB3
Lentimicrobiaceae bacterium	B5	Mixed	B5_2	1.78717	4432175	110	86938	41.1843	97.85	2.15	0	0	0	0	0	0	0	1	1	1	1	1	1	1	Other	TBD	Not submitted	100	Illumin Hiseq4000	qB3
Marinifilaceae bacterium	B5	Mixed	B5_3	0.892622	3714518	631	7190	36.989	90.23	2.12	14.29	0	0	0	0	0	0	1	1	1	0	0	1	1	Other	TBD	Not submitted	100	Illumin Hiseq4000	qB3
Sedimenticola selenatireducens BK-2	BK-2	Mixed	BK-2_1	95.075	3993094	41	196020	49.8361	99.94	0.61	0	1	0	0	0	1	0	1	1	1	1	0	0	1	Perchlorate reduction	TBD	TBD	100	Illumin Hiseq4000	qB3
Marinilabiliales bacterium	BK-2	Mixed	BK-2_2	4.92503	4216148	29	299495	33.6171	97.31	1.08	0	0	0	0	0	0	0	1	1	1	1	1	1	1	Other	TBD	TBD	100	Illumin Hiseq4000	qB3
Pseudomonas stutzeri CAL	CAL	Mixed	CAL_1	87.5364	4711826	46	378793	62.37	100	0.22	0	0	0	0	1	1	0	1	1	1	0	1	1	1	Chlorate reduction	TBD	TBD	150	Illumina MiSeq V2	Adam Arkin Laboratory
Denitromonas halophilus SFB-5	CAL	Mixed	CAL_2	8.58244	4393774	87	96174	63.7611	99.59	0.41	0	1	0	0	0	1	0	1	1	1	1	1	1	1	Perchlorate reduction	TBD	TBD	150	Illumina MiSeq V2	Adam Arkin Laboratory
Azoarcus marinus	CAL	Mixed	CAL_3	3.88111	3589505	787	5238	63.4406	76.83	0.68	33.33	0	0	0	0	0	0	0	0	1	0	0	0	0	Other	TBD	Not submitted	150	Illumina MiSeq V2	Adam Arkin Laboratory
Azoarcus marinus PHD	PHD	Mixed	PHD_1	69.4954	4830775	72	151454	62.8563	100	1.24	0	0	0	0	1	1	1	1	1	1	1	1	1	1	Chlorate reduction	TBD	TBD	250	Illumina MiSeq V2	Adam Arkin Laboratory
Denitromonas halophilus SFB-4	PHD	Mixed	PHD_2	30.5046	4385793	43	181260	63.714	99.59	0.41	0	1	0	0	0	1	0	1	1	1	1	1	1	1	Perchlorate reduction	TBD	TBD	250	Illumina MiSeq V2	Adam Arkin Laboratory
Marinobacter vinifirmus UCB	UCB	Mixed	UCB_1	90.4908	3680873	75	107429	57.9167	100	0.09	0	0	0	0	1	1	0	1	1	1	1	1	1	1	Chlorate reduction	TBD	TBD	150	Illumina MiSeq V2	Adam Arkin Laboratory
Sedimenticola thiotaurini BK-3	UCB	Mixed	UCB_2	9.50919	3862527	162	50770	50.4153	99.54	0.61	0	1	0	0	0	1	0	1	1	1	1	0	0	1	Perchlorate reduction	TBD	TBD	150	Illumina MiSeq V2	Adam Arkin Laboratory
